# Comparative single-cell transcriptomics of complete insect nervous systems

**DOI:** 10.1101/785931

**Authors:** Benjamin T. Cocanougher, Jason D. Wittenbach, Xi Salina Long, Andrea B. Kohn, Tigran P. Norekian, Jinyao Yan, Jennifer Colonell, Jean-Baptiste Masson, James W. Truman, Albert Cardona, Srinivas C. Turaga, Robert H. Singer, Leonid L. Moroz, Marta Zlatic

## Abstract

Molecular profiles of neurons influence information processing, but bridging the gap between genes, circuits, and behavior has been very difficult. Furthermore, the behavioral state of an animal continuously changes across development and as a result of sensory experience. How behavioral state influences molecular cell state is poorly understood. Here we present a complete atlas of the *Drosophila* larval central nervous system composed of over 200,000 single cells across four developmental stages. We develop *polyseq*, a python package, to perform cell-type analyses. We use single-molecule RNA-FISH to validate our scRNAseq findings. To investigate how internal state affects cell state, we optogentically altered internal state with high-throughput behavior protocols designed to mimic wasp sting and over activation of the memory system. We found nervous system-wide and neuron-specific gene expression changes. This resource is valuable for developmental biology and neuroscience, and it advances our understanding of how genes, neurons, and circuits generate behavior.
