## Supplementary material for "Comparative single-cell transcriptomics of complete insect nervous systems": Table S2

### Sheet: Sheet1
Gene Module #	GO.ID	Term	Annotated	Significant	Expected	Fisher
1	1	GO:0008045	motor neuron axon guidance	52	39	16.82	2.5e-10
1	2	GO:0050808	synapse organization	164	111	53.05	1.1e-09
1	3	GO:0042391	regulation of membrane potential	46	35	14.88	1.1e-09
1	4	GO:0007411	axon guidance	186	118	60.16	6.6e-09
1	5	GO:0007606	sensory perception of chemical stimulus	33	30	10.67	1.1e-06
1	6	GO:0007157	heterophilic cell-cell adhesion via plasma membrane cell adh...	17	15	5.5	2.8e-06
1	7	GO:0007268	chemical synaptic transmission	152	106	49.17	8.1e-06
1	8	GO:0008049	male courtship behavior	27	23	8.73	1.1e-05
1	9	GO:0007476	imaginal disc-derived wing morphogenesis	154	75	49.81	1.1e-05
1	10	GO:0007165	signal transduction	591	283	191.16	1.5e-05
1	11	GO:0008582	regulation of synaptic growth at neuromuscular junction	55	33	17.79	1.9e-05
1	12	GO:0048488	synaptic vesicle endocytosis	24	18	7.76	2.1e-05
1	13	GO:0072499	photoreceptor cell axon guidance	24	18	7.76	2.1e-05
1	14	GO:0007156	homophilic cell adhesion via plasma membrane adhesion molecu...	32	22	10.35	2.4e-05
1	15	GO:0071805	potassium ion transmembrane transport	17	14	5.5	3e-05
1	16	GO:0072375	medium-term memory	9	9	2.91	3.8e-05
1	17	GO:0007615	anesthesia-resistant memory	9	9	2.91	3.8e-05
1	18	GO:0007614	short-term memory	19	15	6.15	3.9e-05
1	19	GO:0048813	dendrite morphogenesis	106	53	34.29	9.4e-05
1	20	GO:0016079	synaptic vesicle exocytosis	32	25	10.35	0.0001
2	1	GO:0032543	mitochondrial translation	75	40	16.42	1.6e-09
2	2	GO:0006606	protein import into nucleus	32	21	7.01	1.2e-07
2	3	GO:0006364	rRNA processing	68	35	14.89	8.9e-05
2	4	GO:0006418	tRNA aminoacylation for protein translation	17	11	3.72	0.00017
2	5	GO:0007127	meiosis I	18	11	3.94	0.00036
2	6	GO:0030717	oocyte karyosome formation	18	11	3.94	0.00036
2	7	GO:0000972	transcription-dependent tethering of RNA polymerase II gene ...	5	5	1.09	0.0005
2	8	GO:0006081	cellular aldehyde metabolic process	9	7	1.97	0.00056
2	9	GO:0006281	DNA repair	79	29	17.3	0.00169
2	10	GO:0006367	transcription initiation from RNA polymerase II promoter	39	17	8.54	0.00189
2	11	GO:0045943	positive regulation of transcription by RNA polymerase I	8	6	1.75	0.00201
2	12	GO:0051186	cofactor metabolic process	59	23	12.92	0.00202
2	13	GO:0016973	poly(A)+ mRNA export from nucleus	6	5	1.31	0.00244
2	14	GO:0006999	nuclear pore organization	6	5	1.31	0.00244
2	15	GO:0007031	peroxisome organization	6	5	1.31	0.00244
2	16	GO:0007005	mitochondrion organization	81	29	17.73	0.00262
2	17	GO:0009116	nucleoside metabolic process	16	9	3.5	0.00281
2	18	GO:0006458	'de novo' protein folding	11	7	2.41	0.00336
2	19	GO:0006406	mRNA export from nucleus	20	13	4.38	0.00414
2	20	GO:0055114	oxidation-reduction process	136	43	29.77	0.00459
3	1	GO:0000381	regulation of alternative mRNA splicing, via spliceosome	58	33	10.7	4.5e-11
3	2	GO:0006338	chromatin remodeling	72	36	13.28	2.1e-06
3	3	GO:0034728	nucleosome organization	41	19	7.57	3.6e-05
3	4	GO:0055059	asymmetric neuroblast division	32	16	5.9	4.7e-05
3	5	GO:0006333	chromatin assembly or disassembly	36	17	6.64	6.9e-05
3	6	GO:0008347	glial cell migration	18	11	3.32	7e-05
3	7	GO:0007080	mitotic metaphase plate congression	13	9	2.4	8.2e-05
3	8	GO:0043044	ATP-dependent chromatin remodeling	27	14	4.98	8.5e-05
3	9	GO:0007099	centriole replication	16	10	2.95	0.00012
3	10	GO:0009790	embryo development	277	78	51.11	0.00017
3	11	GO:0007059	chromosome segregation	110	48	20.3	0.00018
3	12	GO:0045944	positive regulation of transcription by RNA polymerase II	156	47	28.78	0.00019
3	13	GO:0048477	oogenesis	315	93	58.12	0.00022
3	14	GO:0007298	border follicle cell migration	64	24	11.81	0.00023
3	15	GO:0045893	positive regulation of transcription, DNA-templated	217	73	40.04	0.00023
3	16	GO:0010564	regulation of cell cycle process	101	40	18.64	0.00026
3	17	GO:0051302	regulation of cell division	28	16	5.17	0.00041
3	18	GO:0006355	regulation of transcription, DNA-templated	513	164	94.65	0.00047
3	19	GO:0010629	negative regulation of gene expression	331	124	61.07	0.00048
3	20	GO:0000122	negative regulation of transcription by RNA polymerase II	103	33	19	0.00053
4	1	GO:0006120	mitochondrial electron transport, NADH to ubiquinone	27	17	4.28	3.6e-08
4	2	GO:0015986	ATP synthesis coupled proton transport	15	12	2.38	6.5e-08
4	3	GO:0032543	mitochondrial translation	75	30	11.9	3.2e-07
4	4	GO:0006123	mitochondrial electron transport, cytochrome c to oxygen	7	7	1.11	2.4e-06
4	5	GO:0006122	mitochondrial electron transport, ubiquinol to cytochrome c	9	7	1.43	6.6e-05
4	6	GO:0006979	response to oxidative stress	47	18	7.46	0.00015
4	7	GO:0006096	glycolytic process	13	8	2.06	0.00023
4	8	GO:0007520	myoblast fusion	31	13	4.92	0.00045
4	9	GO:0015991	ATP hydrolysis coupled proton transport	14	8	2.22	0.00047
4	10	GO:0006614	SRP-dependent cotranslational protein targeting to membrane	6	5	0.95	0.00052
4	11	GO:0006119	oxidative phosphorylation	58	39	9.2	0.00061
4	12	GO:0006006	glucose metabolic process	12	7	1.9	0.00093
4	13	GO:0033108	mitochondrial respiratory chain complex assembly	19	9	3.02	0.00123
4	14	GO:0070071	proton-transporting two-sector ATPase complex assembly	7	5	1.11	0.00157
4	15	GO:0006605	protein targeting	41	21	6.51	0.00216
4	16	GO:0072665	protein localization to vacuole	5	4	0.79	0.00274
4	17	GO:0007034	vacuolar transport	14	7	2.22	0.00301
4	18	GO:0008286	insulin receptor signaling pathway	33	12	5.24	0.00322
4	19	GO:0043248	proteasome assembly	11	6	1.75	0.00351
4	20	GO:1990542	mitochondrial transmembrane transport	18	8	2.86	0.0038
5	1	GO:0006270	DNA replication initiation	17	10	1.02	6.7e-09
5	2	GO:0000727	double-strand break repair via break-induced replication	8	7	0.48	2e-08
5	3	GO:0006268	DNA unwinding involved in DNA replication	8	5	0.48	3.6e-05
5	4	GO:0006267	pre-replicative complex assembly involved in nuclear cell cy...	5	4	0.3	6.1e-05
5	5	GO:0007307	eggshell chorion gene amplification	15	6	0.9	0.00014
5	6	GO:0000076	DNA replication checkpoint	10	5	0.6	0.00015
5	7	GO:0006284	base-excision repair	6	4	0.36	0.00017
5	8	GO:0009221	pyrimidine deoxyribonucleotide biosynthetic process	3	3	0.18	0.00022
5	9	GO:0006260	DNA replication	68	27	4.1	0.00035
5	10	GO:1900087	positive regulation of G1/S transition of mitotic cell cycle	7	4	0.42	0.00039
5	11	GO:0045005	DNA-dependent DNA replication maintenance of fidelity	7	4	0.42	0.00039
5	12	GO:0006974	cellular response to DNA damage stimulus	102	26	6.14	0.00039
5	13	GO:0040003	chitin-based cuticle development	34	8	2.05	0.0007
5	14	GO:0006469	negative regulation of protein kinase activity	14	5	0.84	0.00096
5	15	GO:0006289	nucleotide-excision repair	14	5	0.84	0.00096
5	16	GO:0035265	organ growth	44	9	2.65	0.00097
5	17	GO:0008284	positive regulation of cell proliferation	48	9	2.89	0.00186
5	18	GO:0034080	CENP-A containing nucleosome assembly	5	3	0.3	0.00197
5	19	GO:0016318	ommatidial rotation	24	6	1.45	0.00238
5	20	GO:0035152	regulation of tube architecture, open tracheal system	41	8	2.47	0.00255
6	1	GO:0055085	transmembrane transport	150	16	4.11	2.7e-05
6	2	GO:0005975	carbohydrate metabolic process	59	8	1.62	0.00016
6	3	GO:0098711	iron ion import across plasma membrane	2	2	0.05	0.00074
6	4	GO:0006567	threonine catabolic process	2	2	0.05	0.00074
6	5	GO:1990461	detoxification of iron ion	2	2	0.05	0.00074
6	6	GO:0042135	neurotransmitter catabolic process	3	2	0.08	0.00219
6	7	GO:0006084	acetyl-CoA metabolic process	3	2	0.08	0.00219
6	8	GO:0009064	glutamine family amino acid metabolic process	11	3	0.3	0.0028
6	9	GO:0042180	cellular ketone metabolic process	12	3	0.33	0.00366
6	10	GO:0022404	molting cycle process	12	3	0.33	0.00366
6	11	GO:0006631	fatty acid metabolic process	24	4	0.66	0.00368
6	12	GO:0051181	cofactor transport	4	2	0.11	0.0043
6	13	GO:0046839	phospholipid dephosphorylation	4	2	0.11	0.0043
6	14	GO:0006879	cellular iron ion homeostasis	4	2	0.11	0.0043
6	15	GO:0042445	hormone metabolic process	14	3	0.38	0.00581
6	16	GO:0006576	cellular biogenic amine metabolic process	5	2	0.14	0.00704
6	17	GO:0009620	response to fungus	16	3	0.44	0.0086
6	18	GO:0006869	lipid transport	16	3	0.44	0.0086
6	19	GO:0098771	inorganic ion homeostasis	38	6	1.04	0.01207
6	20	GO:0055080	cation homeostasis	38	6	1.04	0.01207
7	1	GO:0002181	cytoplasmic translation	103	80	2.76	< 1e-30
7	2	GO:0000027	ribosomal large subunit assembly	17	9	0.46	9.4e-11
7	3	GO:0000028	ribosomal small subunit assembly	15	8	0.4	1e-09
7	4	GO:0000462	maturation of SSU-rRNA from tricistronic rRNA transcript (SS...	18	5	0.48	7.9e-05
7	5	GO:0000470	maturation of LSU-rRNA	15	4	0.4	0.00052
7	6	GO:0042273	ribosomal large subunit biogenesis	43	16	1.15	0.00217
7	7	GO:0006414	translational elongation	12	3	0.32	0.00342
7	8	GO:0043524	negative regulation of neuron apoptotic process	8	2	0.21	0.01785
7	9	GO:0000463	maturation of LSU-rRNA from tricistronic rRNA transcript (SS...	8	2	0.21	0.01785
7	10	GO:0043523	regulation of neuron apoptotic process	9	2	0.24	0.02256
7	11	GO:0044829	positive regulation by host of viral genome replication	1	1	0.03	0.02677
7	12	GO:0072344	rescue of stalled ribosome	1	1	0.03	0.02677
7	13	GO:0032885	regulation of polysaccharide biosynthetic process	1	1	0.03	0.02677
7	14	GO:0005979	regulation of glycogen biosynthetic process	1	1	0.03	0.02677
7	15	GO:0010962	regulation of glucan biosynthetic process	1	1	0.03	0.02677
7	16	GO:0045725	positive regulation of glycogen biosynthetic process	1	1	0.03	0.02677
7	17	GO:0044794	positive regulation by host of viral process	1	1	0.03	0.02677
7	18	GO:0045739	positive regulation of DNA repair	1	1	0.03	0.02677
7	19	GO:0044788	modulation by host of viral process	1	1	0.03	0.02677
7	20	GO:0016243	regulation of autophagosome size	1	1	0.03	0.02677
