## Supplementary material for "Comparative single-cell transcriptomics of complete insect nervous systems": Table S3

### Sheet: Sheet1
cluster	gene	mean in cluster 0	mean out of cluster 0	p-value
0	Nplp2	5.10902	1.13727	0
0	SPARC	1.62342	0.136281	0
0	CG42807	1.03114	0.0255443	1.68906e-239
0	regucalcin	2.53507	0.304893	0
0	CG15550	0.0478602	0.0286257	0.660905
0	Hml	0.846454	0.0160289	6.78677e-230
0	Ppn	0.620915	0.021411	7.01355e-168
0	Idgf6	2.16353	0.469499	0
0	Pglym78	0.694926	1.17101	1.85743e-41
0	Ald	1.04599	1.46934	4.35557e-31
0	CG34437	0.769846	0.0194532	2.19526e-212
0	NimB4	0.744125	0.0321951	6.25431e-196
0	CG8157	3.99766	0.741009	0
0	Cbp53E	0.164866	0.235114	0.00985425
0	mRpS33	0.174283	0.306869	1.46668e-09
0	CG43124	0.483988	0.0061105	5.80754e-110
0	Eno	0.726212	1.20755	2.82585e-58
0	CG5045	0.179054	0.251503	0.00166824
0	Pxn	0.442731	0.00870642	3.15972e-98
0	CG5532	0.419472	0.467093	0.2736
1	Ance	1.79271	0.145894	0
1	Tep4	1.30302	0.0902973	7.29324e-296
1	CG42394	2.54101	1.02465	2.37659e-250
1	CG31431	0.466543	0.0440259	2.63551e-88
1	CG4250	1.9436	0.345103	2.71567e-295
1	CG42566	0.83607	0.0702968	1.0573e-185
1	Sirup	2.17075	0.920804	2.19748e-206
1	Idgf6	1.99237	0.529088	1.13602e-233
1	CR43855	1.72494	0.157327	2.46634e-301
1	Sr-CIII	0.394076	0.0257831	3.97079e-63
1	Uba2	0.187843	0.270962	0.00143435
1	Nap1	0.930245	0.88371	0.000363645
1	CG6770	2.03312	1.17696	7.47946e-147
1	eIF-2alpha	0.365626	0.396696	0.623816
1	GstD1	2.26304	1.14374	4.12766e-186
1	PIP4K	0.0792576	0.192814	7.03733e-09
1	Nacalpha	1.68953	1.52736	2.34029e-13
1	CG3011	0.287331	0.229972	0.000120937
1	Prosalpha3	0.679214	0.819852	5.20606e-05
1	CG31324	0.221545	0.0734226	1.87305e-15
2	hdc	2.79497	0.871408	2.02219e-272
2	Imp	1.87747	0.999534	9.95235e-84
2	fz2	1.06184	0.260657	1.27079e-117
2	PPP4R2r	0.930809	0.389984	3.4487e-67
2	CG14321	0.551497	0.192751	5.77027e-45
2	Antp	0.70928	0.164118	4.34599e-37
2	CG9919	0.526763	0.0964697	5.70518e-62
2	CG14989	1.44557	0.625115	2.15053e-29
2	pico	0.707083	0.181311	4.08193e-78
2	l(3)neo38	1.9534	0.670016	2.57087e-197
2	CG13298	1.10738	0.435935	5.67192e-94
2	klar	0.619749	0.419539	1.0719e-12
2	CG3408	0.672712	0.219212	4.9316e-60
2	Hsp27	1.55588	0.742513	2.21813e-99
2	tsr	2.48704	2.00321	3.02903e-58
2	CG11122	0.38505	0.12366	5.43665e-29
2	Pfdn2	0.613682	0.613868	0.761325
2	CG34401	0.494823	0.1198	1.43519e-46
2	Jupiter	1.6387	0.810963	4.96147e-94
2	Uch	0.763816	0.500711	6.99376e-21
3	CR40469	3.38776	1.83503	5.47434e-118
3	tai	1.2157	0.408975	4.03749e-106
3	ft	0.7681	0.0770245	5.4761e-95
3	Brd	0.529259	0.0704453	7.13337e-46
3	CG43658	0.814459	0.145755	6.01794e-92
3	fru	0.742139	0.170517	4.53728e-66
3	Syp	1.47386	0.874095	1.30197e-63
3	path	1.14122	0.391059	3.95545e-78
3	pnt	0.315933	0.133619	4.307e-08
3	Tom20	0.609173	0.56221	0.0358057
3	heph	0.857802	0.203551	2.40598e-77
3	wb	0.353711	0.0402469	2.60331e-32
3	mbl	1.18611	0.91549	8.10437e-13
3	alrm	0.214557	0.0879969	1.41317e-06
3	aop	0.50153	0.194544	5.34543e-21
3	GstE11	0.362354	0.0679118	1.55605e-32
3	CG15353	0.413241	0.330843	0.245162
3	Act5C	1.94	1.3663	9.60175e-48
3	E(spl)m4-BFM	0.256049	0.024006	2.12581e-13
3	mt:ATPase6	2.14376	1.45909	6.15711e-74
4	Ald	2.33019	1.32687	2.44925e-113
4	Rdl	1.22486	0.24783	3.97224e-165
4	futsch	1.66381	0.58516	6.25359e-138
4	CG6523	0.233499	0.358999	1.52434e-05
4	rad	0.485866	0.0810203	1.25042e-41
4	Alk	0.582858	0.122594	5.98768e-69
4	Nlg3	0.349731	0.0800271	1.87734e-28
4	HmgD	1.50693	2.03451	7.59911e-26
4	Syn1	0.381483	0.0881498	3.00401e-33
4	bru3	0.950507	0.279397	2.39993e-89
4	CG43729	0.441984	0.076789	7.6553e-41
4	dally	0.327284	0.247231	2.25515e-05
4	Rbfox1	1.21282	0.629482	3.17362e-72
4	Dscam2	0.385919	0.0944024	1.89761e-28
4	Pkc53E	0.353202	0.0392478	1.55236e-30
4	miple1	0.928466	0.386523	2.63651e-75
4	pan	0.456984	0.165489	3.42987e-36
4	Dop2R	0.394197	0.0695362	2.98647e-34
4	ImpL3	1.77531	0.711057	1.00751e-122
4	Nrx-1	0.226892	0.0252622	1.29606e-20
5	CR40469	3.74398	1.83267	4.29802e-161
5	msi	1.37028	0.757641	5.94691e-60
5	CR30009	0.620765	0.258251	6.72962e-23
5	CR43283	3.36223	1.73199	1.91792e-73
5	roX1	1.50355	0.908587	1.49159e-39
5	CR45919	0.221734	0.0226956	8.0661e-17
5	SmD2	1.12473	0.952856	7.7923e-09
5	Drat	0.960081	0.601204	4.14984e-27
5	Ran	1.4287	0.905449	4.82602e-48
5	E(spl)mbeta-HLH	0.494657	0.191601	1.15826e-24
5	Pen	1.33556	0.765854	3.83065e-47
5	mamo	0.640503	0.207381	5.50214e-16
5	B52	1.26748	0.649284	3.31679e-66
5	edl	0.507365	0.109223	1.00073e-45
5	klu	0.405283	0.117024	7.17613e-21
5	stg	1.35723	0.488011	3.3507e-78
5	SoxN	0.632297	0.238136	1.27027e-32
5	Lam	0.549212	0.260768	5.31135e-27
5	HmgD	3.01679	1.90906	2.79326e-101
5	trn	0.454948	0.157478	3.45668e-19
6	CR31386	2.84256	0.131801	1.40879e-250
6	CR45388	1.95812	0.264596	4.64523e-221
6	Pex7	1.53168	0.0881044	1.69834e-221
6	Syp	3.63737	0.714166	2.39346e-243
6	dod	1.4882	0.380791	5.73245e-180
6	Tom20	1.66527	0.480027	1.00629e-195
6	CR30009	1.862	0.160806	7.45383e-218
6	Prosalpha3	1.92777	0.715048	9.22267e-192
6	Alg-2	1.41324	0.444663	2.28037e-154
6	CG8860	1.90028	0.720015	2.38539e-181
6	Fdh	1.03477	0.345276	2.55926e-101
6	CG13305	0.929646	0.0359866	2.87281e-160
6	ubl	1.24699	0.255001	2.07696e-162
6	CG9667	0.660434	0.147696	5.45415e-75
6	Tim9a	1.25315	0.272881	2.38739e-152
6	zetaCOP	1.06775	0.440354	1.14731e-89
6	LSm7	1.09626	0.343864	2.92617e-117
6	CG14817	1.13071	0.262872	5.02766e-142
6	Prosbeta2	1.51535	0.467526	3.30518e-171
6	Pfdn4	1.13751	0.359288	2.03034e-125
7	MRE16	5.25409	4.22735	4.7438e-119
7	HmgZ	2.74478	1.7603	2.35176e-111
7	CG3625	0.822128	0.360415	1.38429e-48
7	His2Av	1.85042	0.943289	8.78419e-96
7	N	1.08009	0.462579	9.39169e-69
7	Pex7	0.399986	0.177351	1.98707e-10
7	Set	1.23593	0.620292	2.07396e-62
7	HmgD	3.04466	1.90881	2.25637e-103
7	FK506-bp2	2.13105	1.85588	1.23675e-20
7	SmD2	1.31168	0.938769	6.20927e-31
7	Pen	1.4684	0.756609	2.21285e-62
7	His3.3A	2.16576	1.36663	3.57957e-85
7	Alh	0.330454	0.0962814	3.90005e-21
7	RPA3	0.636242	0.365605	8.69075e-19
7	Sp1	0.201865	0.100403	0.0254402
7	CG3800	2.87491	1.96907	1.47149e-93
7	Cam	1.75958	1.82032	0.064132
7	Cdk1	0.657677	0.285658	1.34657e-36
7	CycE	0.282404	0.111261	1.12646e-11
7	Clc	0.479527	0.377937	0.000211737
8	CR40469	2.72326	1.92417	1.15252e-24
8	Proc	2.23468	0.145494	2.31199e-193
8	twit	1.70552	0.125608	9.84e-184
8	Frq1	1.74824	0.173826	1.97369e-189
8	CG14274	0.813818	0.0268418	4.63626e-117
8	Nrg	1.50084	0.608027	7.94118e-106
8	mt:lrRNA	1.86957	0.859838	1.08889e-92
8	stai	3.0424	0.762838	1.86714e-185
8	RpL22	0.970275	0.92598	0.0213683
8	kcc	0.642812	0.0768559	1.03786e-75
8	Tm1	1.74103	0.754164	7.25404e-122
8	CG43737	0.923104	0.143754	1.87152e-88
8	14-3-3zeta	3.0789	1.78587	2.61136e-161
8	CG1648	1.02297	0.170128	4.60315e-118
8	Ggamma30A	1.76521	0.598342	2.36498e-117
8	mbl	2.20608	0.858349	7.00833e-141
8	rhea	0.869866	0.165152	1.25911e-99
8	dpr1	0.592874	0.0868503	7.49176e-62
8	chinmo	1.24474	0.798974	2.75944e-39
8	CG11768	0.519655	0.0274645	5.00272e-62
9	Obp44a	4.13314	1.41203	8.354e-171
9	Dbi	2.10541	0.293752	8.87257e-163
9	Fer2LCH	2.14591	0.92015	5.7659e-111
9	CG3940	1.23746	0.112337	7.76502e-123
9	MFS9	1.42312	0.15767	3.56796e-95
9	Fer1HCH	2.10335	0.806458	5.95934e-101
9	CG5955	1.16357	0.0878994	3.31845e-118
9	Gs2	1.11018	0.155922	2.94362e-21
9	Gat	0.475786	0.0281672	1.63683e-13
9	Npc2a	1.74442	0.361661	3.90617e-88
9	fabp	3.8759	1.7399	2.79547e-149
9	CG9686	2.20882	0.293205	1.50628e-126
9	CG6218	1.09696	0.114299	1.35559e-77
9	mnd	1.01108	0.453306	4.54342e-40
9	Picot	0.818934	0.0393248	4.28994e-71
9	CG7607	0.996608	0.0956771	3.76693e-88
9	Ama	1.22633	0.143688	3.35896e-93
9	CG14141	0.699646	0.0494967	1.71528e-62
9	CD98hc	0.812888	0.238125	4.04281e-45
9	Sod3	0.508612	0.090507	4.35259e-37
10	CG14984	0.667691	0.0704264	2.03176e-35
10	RpS14b	1.86337	1.05786	1.67029e-54
10	Pfdn2	1.0748	0.590084	6.3193e-29
10	GILT1	0.729006	0.170848	2.71057e-36
10	eEF1delta	1.30674	0.696008	3.26755e-39
10	Tom	0.805743	0.0919711	6.92914e-44
10	Ama	0.338177	0.18968	0.0467591
10	Brd	0.650357	0.0831771	6.82462e-41
10	CG3800	2.96887	1.98556	8.21248e-59
10	rin	0.956405	0.517789	9.86519e-23
10	CG6891	0.462384	0.0853146	5.14566e-26
10	CG12384	1.14794	0.65417	1.54304e-26
10	roX2	0.748141	0.322153	2.468e-21
10	RpLP0-like	0.518522	0.209105	2.08843e-19
10	ATPsynE	1.94822	1.3716	5.5658e-34
10	fax	1.4786	1.29068	0.00192942
10	GstD1	1.7843	1.24855	1.27452e-19
10	CG10306	1.06924	0.708086	6.42127e-18
10	Dl	0.392913	0.135436	2.94904e-12
10	CG15093	0.883294	0.45073	8.78862e-25
11	MtnA	2.98485	0.789558	1.37217e-128
11	CG5080	0.799712	0.0240285	9.5695e-64
11	CG6287	0.975399	0.0732419	1.49811e-83
11	MFS3	1.58959	0.188311	1.75301e-110
11	CG15203	0.608585	0.0372283	1.47317e-46
11	CAH1	1.5423	0.149749	2.68061e-110
11	Drat	1.74445	0.577391	1.28971e-65
11	CG3168	1.29389	0.0563803	3.55538e-114
11	scf	0.80524	0.188403	6.04447e-50
11	Hex-A	1.60573	0.53059	5.09756e-78
11	CG34417	1.08482	0.169765	6.64724e-75
11	Cct2	0.813241	0.0269063	2.29189e-69
11	scu	1.03645	0.492351	2.0344e-37
11	Idgf4	1.11525	0.170416	1.79811e-73
11	Oatp74D	1.42105	0.300194	4.12348e-94
11	Gabat	1.45962	0.224329	1.22244e-108
11	CG15093	1.113	0.443234	2.38731e-49
11	CG4476	0.394958	0.00421483	2.13323e-26
11	jhamt	0.222186	0.0263541	0.265931
11	CG17032	0.779468	0.0421454	2.40999e-68
12	7B2	1.72522	0.312241	4.35426e-86
12	IA-2	2.07332	0.376415	9.33978e-87
12	Cbp53E	1.23239	0.193093	4.2406e-43
12	SIFa	0.234991	0.0285303	0.430712
12	Orcokinin	1.03089	0.200343	3.66629e-06
12	CG1572	0.977201	0.333477	1.78948e-32
12	CG30172	1.95966	0.533767	2.97488e-84
12	Vmat	0.746546	0.0473762	1.76707e-07
12	pum	1.97805	1.0618	1.01804e-47
12	chrb	0.821085	0.298057	2.23824e-19
12	CG4577	0.839412	0.0441459	1.18045e-41
12	CG42394	2.13827	1.17207	1.45741e-34
12	Hug	0.258115	0.0365469	0.17105
12	fax	2.2461	1.2694	5.44634e-44
12	Tsp42En	0.309454	0.00663556	2.65859e-12
12	CG43222	0.999152	0.227252	2.08999e-51
12	lbm	0.425753	0.0344277	6.59029e-21
12	Lk	0.703962	0.107787	0.000322686
12	Hsp23	2.48026	1.00664	3.4104e-57
12	ITP	0.457602	0.0513657	0.0155057
13	twit	1.89809	0.181263	2.25748e-72
13	AnxB9	1.80605	0.516818	9.50024e-59
13	CG10527	1.66466	0.407594	1.66855e-60
13	stai	3.01224	0.850367	1.28017e-68
13	CG42392	0.761085	0.0675165	1.79293e-41
13	Gapdh1	2.9126	1.42013	1.56115e-68
13	Tpi	2.47479	1.08145	7.28393e-68
13	Pglym78	2.50733	1.07323	1.24032e-59
13	alphaTub84B	3.4261	2.37169	1.08506e-51
13	CG11267	1.54906	0.986504	2.46251e-22
13	CG42394	2.06495	1.18199	1.33735e-23
13	Vha36-1	1.10711	0.547961	6.27913e-26
13	Cyt-c-p	1.68172	0.653295	1.61042e-50
13	CG17124	0.542636	0.226505	5.42096e-11
13	ATPsynE	1.87658	1.38869	1.84165e-20
13	miple1	1.11508	0.416284	3.01688e-33
13	futsch	2.29826	0.638223	5.65862e-62
13	ATPsynB	1.78344	1.20922	5.93623e-26
13	Frq1	1.41956	0.241503	1.92718e-53
13	SdhD	0.968551	0.486881	8.43245e-20
14	phm	3.5243	0.040577	9.87528e-28
14	cu	3.18228	0.0853667	1.28143e-27
14	sad	2.85284	0.0210387	9.86475e-28
14	vvl	3.01422	0.322613	1.87766e-27
14	CG4408	2.96166	0.0284494	9.87002e-28
14	Cyt-b5	3.5474	0.568406	1.44897e-27
14	Start1	2.42752	0.0271456	1.25243e-27
14	Sirup	4.23919	1.04465	1.662e-26
14	GstE14	2.52545	0.021197	9.85424e-28
14	spok	3.13573	0.0286116	1.00185e-27
14	CG44325	3.6682	0.417994	1.22931e-27
14	CG43156	2.18634	0.0123513	9.87002e-28
14	Oatp74D	3.13588	0.328425	1.60207e-27
14	vir-1	2.10267	0.153152	1.44388e-23
14	nvd	1.96574	0.00714077	1.03277e-27
14	Thor	2.82951	0.321224	4.70222e-27
14	FKBP59	2.50858	0.357029	4.11984e-27
14	Rbp6	1.49736	0.273162	4.06587e-20
14	CG14302	1.51694	0.00881331	3.36422e-19
14	Tina-1	1.89235	0.352297	4.51976e-25
