## Supplementary material for "Comparative single-cell transcriptomics of complete insect nervous systems": Table S4

### Sheet: Sheet1
cluster	gene	mean in cluster 0	mean out of cluster 0	p-value
0	Syp	2.8448	0.621937	0
0	CR31386	1.99925	0.0623909	0
0	Hsp83	1.58622	0.393213	0
0	Pex7	0.967075	0.0417273	4.67498e-283
0	CR43283	4.01678	1.52282	0
0	stg	2.01062	0.531285	0
0	FK506-bp1	1.97648	0.638227	0
0	dUTPase	1.933	0.665324	0
0	pncr002:3R	1.36976	0.176366	1.1107e-261
0	Hsp27	1.66198	0.544668	1.39435e-289
0	COX8	1.572	0.923655	2.30498e-143
0	Nedd8	1.03695	0.300499	1.41195e-191
0	Hsp23	2.08872	0.634949	3.38866360946974e-310
0	Pen	2.35423	0.830312	0
0	lwr	1.11194	0.409881	1.0196e-177
0	His3.3A	2.52271	0.885906	0
0	Ran	1.80837	0.631243	1.29348e-300
0	Cyp1	2.99782	1.9316	1.1071e-281
0	Prosalpha2	0.888481	0.355499	7.29876e-120
0	CR30009	1.12696	0.141813	6.01969e-267
1	Tet	0.876902	0.474548	9.09085e-58
1	mamo	0.854339	0.292628	5.88108e-64
1	Pen	1.39712	1.00147	1.95819e-36
1	msi	1.11657	0.688907	2.94756e-57
1	HmgD	2.29003	1.6944	5.13122e-63
1	trn	0.848259	0.352992	2.31585e-57
1	roX1	1.15848	0.758039	4.32835e-40
1	Bacc	1.99443	1.58068	1.61394e-43
1	CR40469	2.22016	2.06705	6.09465e-10
1	smt3	2.0546	1.81178	7.38972e-18
1	l(2)05714	0.115774	0.0673276	0.00271482
1	edl	0.38312	0.207568	3.21111e-16
1	CG1124	0.323977	0.082247	1.08011e-21
1	CG2145	0.0847509	0.0259698	0.00143171
1	RpS26	2.47692	2.50008	0.498507
1	Caf1-55	0.175288	0.119714	0.00254401
1	His2Av	1.10268	0.808221	8.24641e-28
1	PCNA	0.650566	0.425434	2.30369e-23
1	alphaTub84B	1.88097	1.91599	0.310924
1	sty	0.22519	0.132487	7.64642e-06
2	CG31221	0.735781	0.174036	2.12392e-72
2	Rbp6	0.703751	0.237988	2.64071e-72
2	Ald	1.66051	0.956443	5.7655e-105
2	dpr14	0.197337	0.0335144	2.0392e-19
2	ps	0.649867	0.517802	2.47667e-09
2	Sh	0.375706	0.0917547	4.52755e-46
2	nAChRalpha6	0.748694	0.221149	9.40322e-97
2	Atpalpha	1.02803	0.476446	4.41268e-94
2	CG41128	0.46852	0.60768	5.92984e-07
2	Cbp20	0.163382	0.189816	0.289255
2	Ptp99A	0.49599	0.322418	3.44363e-16
2	Cbp53E	0.766248	0.195055	4.73325e-67
2	CG43729	0.264054	0.051326	1.04895e-24
2	CG14989	1.12237	0.401463	1.77733e-40
2	IA-2	1.05219	0.290766	1.61522e-125
2	dysc	0.373188	0.104556	1.99667e-36
2	CG32264	0.325389	0.13066	7.16585e-22
2	CanB	0.344453	0.106066	6.2809e-34
2	Pka-R2	0.191905	0.057556	2.71873e-12
2	Pgk	0.613756	0.457488	2.66004e-11
3	Brd	0.601883	0.0455066	5.79981e-110
3	Tom	0.67671	0.0621768	1.17308e-108
3	E(spl)mgamma-HLH	0.990702	0.289741	1.7539e-95
3	Oatp74D	0.838665	0.467993	2.98307e-42
3	Obp99a	1.44876	0.97826	9.17596e-29
3	Ocho	0.675812	0.0475707	9.0567e-116
3	CR43334	0.530656	0.18484	5.30781e-50
3	pnt	0.520132	0.105344	4.19906e-52
3	CG43658	0.786533	0.168333	1.93047e-114
3	Wnt4	0.268785	0.149755	0.0462352
3	Pdcd4	1.53491	0.964187	3.4033e-76
3	babos	0.239239	0.0512806	6.81076e-21
3	CG6767	0.659671	0.281334	2.96443e-48
3	ft	0.505054	0.0853375	3.46897e-69
3	wb	0.449224	0.0527829	4.22794e-61
3	sesB	2.10708	1.78775	4.64989e-27
3	ogre	0.759877	0.3892	2.2533e-38
3	Syp	1.28459	0.9018	1.01393e-46
3	jigr1	0.858063	0.372527	1.56642e-68
3	CG4250	0.584128	0.198458	2.03825e-49
4	pio	0.938945	0.0240332	7.5748e-165
4	ab	0.856743	0.145132	6.76013e-109
4	nw	0.730813	0.0221909	3.64786e-116
4	CG2852	1.97333	1.47838	2.77355e-45
4	pncr002:3R	0.776562	0.308935	4.40259e-30
4	GILT1	0.843262	0.134534	2.11856e-109
4	Myo10A	0.49024	0.0477522	1.13454e-67
4	CG31997	0.486079	0.0346258	1.66253e-53
4	Sod3	0.464846	0.0786599	4.46188e-49
4	Mmp2	0.481596	0.0846916	2.88827e-28
4	Fas3	0.725177	0.131479	6.91102e-93
4	Kank	0.493887	0.0500034	8.38738e-59
4	CG18507	0.309737	0.00952635	1.22969e-37
4	Inx3	0.543347	0.133758	1.71964e-48
4	crok	0.29847	0.0401907	2.96084e-29
4	kune	0.296649	0.0478694	1.5567e-25
4	aru	0.413575	0.0503179	1.83184e-45
4	CG14830	0.338821	0.00892841	9.11608e-45
4	jim	0.711894	0.430477	6.15359e-26
4	Chd64	0.91212	0.360793	3.11891e-54
5	Fer2LCH	2.16818	0.771524	7.09632e-184
5	fabp	3.68277	1.4079	1.93386e-209
5	Obp44a	3.46127	1.1262	2.83453e-208
5	Npc2a	1.64763	0.198432	1.5761e-188
5	Fer1HCH	2.14595	0.646469	3.01297e-196
5	CG6218	1.07976	0.0844979	6.61579e-140
5	CG31869	0.646455	0.0789426	5.78929e-79
5	Ama	1.14057	0.120909	1.36512e-156
5	Picot	0.891733	0.0527125	6.07313e-122
5	CG9686	2.13045	0.322292	5.16362e-191
5	CG44325	1.01393	0.352667	5.61368e-82
5	CG15201	0.0798759	0.0454614	0.283629
5	CG3939	0.156583	0.144795	0.613503
5	CG9451	0.382365	0.0144255	9.87076e-42
5	wrapper	0.406319	0.0230753	2.04029e-42
5	mnd	0.774995	0.364679	7.85283e-38
5	Cyp4g15	0.385051	0.0263063	4.52678e-39
5	CG5955	0.939615	0.0934685	2.75416e-114
5	SoxN	0.495513	0.368433	1.05954e-06
5	Pfdn5	0.35749	0.39955	0.416784
6	hdc	2.43776	0.823088	2.40536e-182
6	stai	1.57676	0.657397	3.96428e-84
6	cib	1.62818	0.677992	8.61812e-111
6	l(3)neo38	1.38408	0.496131	1.91579e-107
6	CG17124	0.597506	0.149957	4.64061e-44
6	klg	0.74641	0.190885	6.45431e-45
6	His4r	2.19572	1.67114	9.86322e-49
6	Ten-a	1.2197	0.413457	8.34318e-85
6	Imp	1.84266	1.10315	4.93347e-51
6	CG15012	0.583292	0.285123	5.02662e-23
6	Appl	0.523622	0.135602	8.34203e-38
6	Eip75B	0.4456	0.131152	2.21508e-28
6	brat	0.887799	0.270738	6.75799e-63
6	unk	0.483589	0.160763	4.52214e-27
6	Rbfox1	1.59529	0.747093	1.39016e-94
6	mam	0.231752	0.0782584	1.99983e-09
6	tsr	1.90397	1.66578	4.32026e-11
6	14-3-3epsilon	1.89089	1.42589	5.48718e-34
6	fz2	0.946156	0.270201	1.67718e-71
6	Lim1	0.353903	0.0532316	2.56e-21
7	Ance	1.35302	0.0828297	2.08689e-135
7	CR43855	1.5816	0.0566276	2.05088e-162
7	Nplp2	3.55914	0.43868	1.05254e-163
7	CG8157	3.04427	0.270986	2.65566e-168
7	Sirup	1.27092	0.656216	3.27956e-50
7	CG42566	0.731299	0.0255408	2.40171e-86
7	CG42394	2.04504	0.567523	4.86086e-150
7	Sodh-2	0.771087	0.0741417	1.44339e-79
7	RpL22	0.527463	0.530376	0.742073
7	CG10306	0.480318	0.574154	0.0194771
7	Eglp4	0.157657	0.00866628	4.46158e-09
7	Tep4	0.625427	0.0333296	1.15717e-61
7	CG2444	0.239675	0.00745621	7.58845e-14
7	CG7414	0.188412	0.233137	0.206813
7	Jafrac2	0.150949	0.117424	0.154651
7	cpo	0.232415	0.202983	0.133497
7	He	0.362148	0.0156247	4.58307e-33
7	spict	0.218788	0.0565502	6.95782e-11
7	rin	0.235638	0.491986	1.24697e-13
7	l(2)k09913	0.11665	0.215624	0.000492437
8	MtnA	2.67478	0.785788	4.13091e-144
8	MFS3	1.18943	0.125923	9.04999e-98
8	CG3168	0.933372	0.0543496	3.93833e-99
8	Oatp74D	1.20546	0.471007	7.46442e-57
8	Hex-A	1.14253	0.443439	1.38037e-56
8	Gapdh2	1.88967	1.13655	8.63208e-62
8	Gabat	1.10465	0.191383	3.30109e-104
8	CG6287	0.44505	0.0536162	1.37975e-37
8	Cct2	0.516081	0.0186435	2.61802e-52
8	CG9338	0.732891	0.0938448	3.47261e-51
8	CG34417	0.957984	0.201703	5.75478e-67
8	SPARC	0.77773	0.0984257	3.38086e-75
8	trol	0.318074	0.034596	1.18338e-19
8	CG15203	0.363213	0.0203722	1.78083e-26
8	Idgf4	0.795129	0.133003	8.17799e-53
8	scf	0.496564	0.0876383	2.39955e-34
8	Pgi	0.870555	0.211268	9.00212e-68
8	Vha14-1	0.686055	0.328701	5.21275e-29
8	sqh	0.372723	0.219863	3.14996e-07
8	for	0.271989	0.0423574	8.69718e-18
9	SPARC	1.14928	0.0926072	1.04328e-98
9	regucalcin	1.76498	0.0981967	2.23735e-132
9	Nplp2	4.22344	0.458759	5.78249e-136
9	CG42807	0.921813	0.0228455	7.49418e-71
9	Hml	0.687828	0.00927301	1.36724e-66
9	CG34437	0.488976	0.00763245	2.45961e-44
9	CG8157	3.34438	0.301058	6.90169e-131
9	Sr-CI	0.476548	0.00436119	3.20925e-40
9	Ppn	0.572998	0.0110737	1.79818e-55
9	CG15093	0.682317	0.284048	2.30006e-25
9	CG31777	0.456829	0.0141729	2.90538e-37
9	CG34331	0.392526	0.00518862	4.21557e-28
9	Prip	0.606821	0.0254658	1.99732e-57
9	CG6310	0.466973	0.106443	1.41016e-27
9	NimB4	0.374045	0.005242	1.76549e-26
9	CG2852	1.62173	1.51808	0.00415648
9	NimB5	0.358358	0.0170463	7.92069e-28
9	sqd	0.651557	0.948092	1.68851e-09
9	CG30423	0.37622	0.3245	0.062419
9	nAChRbeta3	0.284505	0.00470565	1.11502e-16
10	stai	2.77624	0.637274	7.28094e-125
10	Proc	1.64863	0.0372627	5.76298e-100
10	twit	0.993545	0.0310994	8.1636e-87
10	AnxB9	1.08219	0.315457	3.70463e-60
10	Frq1	0.849984	0.071239	2.53031e-66
10	betaTub56D	2.74253	2.30798	5.23797e-25
10	Nrg	1.0211	0.570458	1.55967e-22
10	futsch	1.92774	0.322346	6.0392e-120
10	CG10527	0.880197	0.218556	1.48546e-54
10	alphaTub84B	2.5069	1.88856	3.42719e-42
10	mbl	1.46395	0.707754	2.50219e-49
10	CG14274	0.401406	0.00289473	5.27117e-31
10	Uch	0.742765	0.320386	1.17186e-25
10	CG5903	0.56194	0.299622	1.73781e-12
10	Cngl	0.808323	0.170068	6.45366e-51
10	MESK2	0.781528	0.206427	2.05812e-43
10	cpx	1.79926	0.263902	1.16056e-113
10	nrv3	2.15332	0.443138	1.21291e-117
10	CG8993	0.287221	0.166597	0.000100983
10	Ank2	0.791712	0.115793	1.62704e-57
11	7B2	1.41738	0.19994	1.72599e-73
11	Ilp5	2.23924	0.139438	4.13432e-23
11	Ilp2	2.01292	0.102146	1.72987e-18
11	SIFa	0.343369	0.0436675	0.0690105
11	CG14075	0.540707	0.0589391	0.0173352
11	CG4577	0.7229	0.02626	1.98092e-41
11	CG30172	1.11439	0.268033	1.97194e-45
11	Lk	0.252986	0.0295105	0.00775519
11	Eh	0.235786	0.0160017	0.0659455
11	Ms	0.668619	0.0833844	0.000867532
11	Akh	0.56817	0.0932893	0.00144163
11	ITP	0.383209	0.0529645	0.0487213
11	NPF	0.149073	0.0150791	0.426098
11	CG9336	0.564231	0.138189	5.52495e-12
11	CG42389	0.396401	0.104694	1.12547e-12
11	Phm	0.386509	0.0712701	1.07786e-14
11	ImpL2	0.531987	0.149456	0.00788976
11	Pal2	0.616919	0.0871115	4.37773e-31
11	CG12239	0.347796	0.0630221	0.0346627
11	Hsp23	1.59148	0.824984	1.382e-19
12	fabp	2.44603	1.53888	2.8857e-22
12	alrm	0.60071	0.0990679	1.83252e-13
12	Argk	1.13415	0.578316	1.19653e-10
12	Cpr78E	0.155415	0.00493027	0.0290454
12	RpL35A	1.89721	1.84673	0.0737684
12	CG7607	0.242928	0.103725	0.000465349
12	CG1124	0.32864	0.108474	0.000127884
12	CG12384	0.501695	0.461333	0.213121
12	CG16817	0.982767	1.08488	0.221499
12	Tsp42Ee	0.531195	0.436333	0.0244073
12	Cyp6g2	0.479115	0.00613528	0.00610874
12	CG9331	0.442119	0.0405286	0.0039177
12	CG2862	0.576196	0.626182	0.589712
12	Gs2	0.361514	0.181064	0.000365479
12	CG15715	0.242	0.222081	0.374949
12	Rac2	0.277432	0.156464	0.00683122
12	CG11267	0.54137	0.650322	0.177197
12	dUTPase	0.676837	0.854204	0.0494555
12	CG2182	0.140566	0.157176	0.780492
12	Cct5	0.309349	0.32681	0.98909
13	Gs2	2.36835	0.13991	2.17918e-71
13	alrm	1.54506	0.0806865	1.02248e-41
13	CAH1	1.35037	0.121339	9.03927e-55
13	MFS9	2.00959	0.229857	6.41101e-67
13	CG1552	1.20226	0.0429504	1.3697e-47
13	CG14141	0.988761	0.057177	3.23961e-41
13	CG9657	0.656695	0.0215975	2.08525e-36
13	bnb	0.74068	0.0813427	6.95023e-27
13	CG9691	0.570863	0.0520226	1.97417e-15
13	Sod3	0.548383	0.103882	7.72428e-19
13	CG4409	1.10063	0.0565496	6.81303e-52
13	CG42342	0.981026	0.34631	3.37392e-14
13	CG6770	1.34123	0.952885	1.5669e-10
13	Obp44a	3.66997	1.23223	1.14069e-62
13	Gat	0.850046	0.0318236	2.62098e-21
13	CG12177	0.459386	0.0124935	5.69821e-16
13	AnxB9	1.06468	0.328919	2.41949e-34
13	CG1537	0.618615	0.0456389	9.46865e-27
13	CG31706	0.565383	0.0406754	2.02636e-23
13	a10	0.261742	0.0127146	0.00340328
14	spok	2.71782	0.014652	6.37291e-49
14	phm	2.9793	0.0239269	6.37975e-49
14	CG4408	2.77773	0.021499	6.3866e-49
14	CG14302	2.08002	0.017278	8.90268e-39
14	Oatp74D	2.94298	0.478865	1.27447e-45
14	cu	2.77186	0.0553526	1.58189e-48
14	CG44325	2.63749	0.367193	1.30881e-46
14	sad	1.60023	0.00550216	2.82961e-46
14	CR45812	2.02136	0.00875344	2.90434e-46
14	Cyt-b5	2.60655	0.447233	2.68302e-48
14	GstE14	1.90769	0.0075242	1.4913e-47
14	vvl	2.44878	0.284027	1.77722e-46
14	Sirup	3.68817	0.650664	6.39979e-43
14	CG6310	1.84137	0.0983587	1.23742e-45
14	vir-1	1.83545	0.172015	1.39319e-36
14	Lectin-galC1	1.98758	0.00997984	3.09665e-46
14	CG43156	1.48274	0.00537711	1.42832e-42
14	CG8369	2.11676	0.286791	1.58705e-45
14	CG6426	1.34472	0.0125379	4.08547e-42
14	nvd	1.37862	0.00412662	5.40133e-45
