## Supplementary material for "Comparative single-cell transcriptomics of complete insect nervous systems": Table S5

### Sheet: Sheet1
Hug	5' to 3'
	gctttgcgggacaactgatg
	tcggacgatcgaatggaacc
	cggaagcgctggaactatta
	acacataactgggccaactg
	gcagcagtgtgcaataacta
	acaaggatgtagcaggaagc
	tgcaaggacttcgcatgact
	gctgatgtgatttcccaaat
	gataatgatcctctggcaga
	ctcgctcaacgctggtgaag
	ctcgtcaatgatgtctgtca
	tggtgtccaaatcgaattcc
	agcaggtaataggtcagtgg
	cagctgtcgtagcttttgaa
	agtagtcgccaggagtcaat
	accatgcgctgcatgaactg
	cttgaacggcaccgatttct
	cgcacacttgagcacgtttg
	cttgtcgtgactcaatcgcc
	gttatgttaactcaagggcc
	aattcagctggccattatgg
	ggattatttttgcgtcgcgt
	gtcattcactatgcatatat
	agcgctagtaactagtagag
	gttcctctcaaatcagggtt
	gtacggtatatacacatcat
AstC-R2	cgttttgttgacaggcaacg
	tcaagagcaaggcttttgga
	ttcagttcgtttcgcgaatg
	ttccactcgactccaaaatc
	tttgcttatttggccagtag
	aattacgtttggtcggttcg
	tttttgcgtatgtctggttt
	ctgggcaagagaacacgttt
	ctgcggtttcttggcaaaat
	catactttatgcctgtgacg
	gctaaaccagctaaatggca
	ggcagtcaatgcaacaatgc
	ctgctaatttccacttgtta
	ttcgattcgtctacagtagc
	ataacaggatgcccgaatgg
	gttagtgtcatagctgtcag
	atggatggatacgactcgga
	gtcaccattgtttcattctg
	tactccaaatagtgactgcc
	gttgtagctgtacgaacagt
	acaggatcatcgtgatgagc
	gttgccaaagagtccaatga
	atcaccacatagatcaccag
	gtatatgttggttacggtct
	aagggaatgccgatcaggaa
	cacatatagttgccgaaggg
	tgaaggaggtgatcgaggtg
	gccgacatgatcaacaggaa
	ggatatgggatggcaaacgg
	gccgaaaccaacttggatac
	aaaggataaccggcagcatc
	cgatgttgcaggacacattg
	ccaagaccagcgagtacaaa
	aaagtcagtggagtggcgaa
	gtgtgaagtttcctgatcac
	ttcttctccttagacttgtg
	tatgtacgcacttatgaccg
	aaatccagtgtggaagccaa
	aggagcggagctgatcaaag
	gtacagtattgggttcatgg
	ctcttcttgaagttatcgct
	ggaagaaactgttctccagc
	caagaagacgctccgattgc
	caagcacttcttcttggtta
	catcggagcattgttgtttc
	gtttacagttgttggtctca
	tcttataagtccgtgtggag
	ttttaggcgacctatagcaa
	aaagctctgccatattggta
	atgggattaagtttacccgt
Nplp2	gaacgatgacttgagtactga
	ctgctgcggaactctgaacta
	atttttgtgttggttttttgt
	ggatgcaaattgcgagcttgg
	caaggcgaacagggcgaacac
	ggtaagaaattcttgggcagg
	aattcgttgaaatcaccctgg
	ccaacgccttcaacttttcaa
	aagagaccctcaaccttcttc
	ctgcacggtatttaatccatc
	tggtgcctgaagaaatgtttc
	acaacgtcttaggtggatgcg
	atgtaatgatatatggccatc
	aacatttattggagtcgtttt
	ttcattttttagttttcatgt
	tccgtagcatgctggaata
	tgacccgtgataagcgtac
	gagcgtttagagctacgga
	gcttatcggcactaggaag
	agccggccgaatttgagac
	aacgacacctcgttttgcg
	gaacctctgccaaactact
